# Control of the *Azolla* symbiosis sexual reproduction: ferns to shed light on the origin of floral regulation?

**DOI:** 10.1101/2020.09.09.289736

**Authors:** Laura W. Dijkhuizen, Badraldin Ebrahim Sayed Tabatabaei, Paul Brouwer, Niels Rijken, Valerie A. Buijs, Erbil Güngör, Henriette Schluepmann

## Abstract

*Azolla* ferns and the filamentous cyanobacteria *Nostoc azollae* constitute a model symbiosis that enabled colonization of the water surface with traits highly desirable for development of more sustainable crops: their floating mats capture CO_2_ and fixate N_2_ at high rates phototrophically. Their mode of sexual reproduction is heterosporous. Regulation of the transition from vegetative to spore-forming phases in ferns is largely unknown, yet a pre-requisite for *Azolla* domestication, and of particular interest since ferns represent the sister lineage of seed plants.

Far-red light (FR) induced sporocarp formation in *A. filiculoides*. Sporocarps obtained, when crossed, verified species attribution of Netherlands strains but not Iran’s Anzali lagoon. FR-responsive transcripts included CMADS1 MIKC^C^-homologues and miRNA-controlled GAMYB transcription factors in the fern, transporters in *N*.*azollae*, and ycf2 in chloroplasts. Loci of conserved miRNA in the fern lineage included miR172, yet FR only induced miR529 and miR535, and reduced miR319 and miR159.

Suppression of sexual reproduction in both gametophyte and sporophyte-dominated plant lineages by red light is likely a convergent ecological strategy in open fields as the active control networks in the different lineages differ. MIKC^C^ transcription factor control of flowering and flower organ specification, however, likely originated from the diploid to haploid phase transition in the homosporous common ancestor of ferns and seed plants.
