## Supplemental Table3 for "Control of the *Azolla* symbiosis sexual reproduction: ferns to shed light on the origin of floral regulation?"

### Sheet: Trn L-F
Name in the tree*	Genus	Species assignment	Sequence accession	Publication	Sequence extraction method			Reverse Primer	Sequence
Salvinia cuculata	Salvinia	cuculata		Li et al.	ipcress
nilotica 1	Azolla	nilotica		Li et al.	ipcress
nilotica 2	Azolla	nilotica		Madeira	amplicon
pinnata asia. 1	Azolla	pinnata subsp. Asiatica	HQ909784.1	Madeira	amplicon
pinnata asia. 2	Azolla	pinnata subsp. Asiatica	HQ909785.1	Madeira	amplicon
pinnata asia. 3	Azolla	pinnata subsp. Asiatica	JX273516.1	Madeira	amplicon
pinnata afric. 1	Azolla	pinnata subsp. Africana	KP308213.1	Madeira	amplicon
pinnata afric. 2	Azolla	pinnata subsp. Africana	KP308214.1	Madeira	amplicon
pinnata afric. 3	Azolla	pinnata subsp. Africana	KP308215.1	Madeira	amplicon
pinnata afric. 4	Azolla	pinnata subsp. Africana	KP308216.1	Madeira	amplicon
rubra 1	Azolla	rubra		Li et al.	ipcress
rubra 2	Azolla	rubra		…….
Gran Canaria 1	Azolla	filiculoides			amplicon
filiculoides 1	Azolla	filiculoides	JX273528.1	Madeira	amplicon
Gran Canaria 3	Azolla	filiculoides			amplicon
filiculoides 2	Azolla	filiculoides	JX273532.1	Madeira	amplicon
filiculoides 3	Azolla	filiculoides	JX273524.1	Madeira	amplicon
filiculoides 4	Azolla	filiculoides	JX273529.1	Madeira	amplicon
Den Bosch	Azolla	filiculoides			amplicon
filiculoides 5	Azolla	filiculoides	JX273531.1	Madeira	amplicon
Galgenwaard	Azolla	filiculoides		Li et al.	ipcress
Krommerijn 2	Azolla	filiculoides			amplicon
filiculoides 6	Azolla	filiculoides	JX273526.1	Madeira	amplicon
filiculoides 7	Azolla	filiculoides	JX273534.1	Madeira	amplicon
filiculoides 8	Azolla	filiculoides	JX273525.1		amplicon
filiculoides 9	Azolla	filiculoides	JX273527.1	Madeira	amplicon
filiculoides 10	Azolla	filiculoides	JX273536.1	Madeira	amplicon
Gran Canaria 2	Azolla	filiculoides			amplicon
Nijmegen	Azolla	filiculoides			amplicon
Krommerijn 1	Azolla	filiculoides			amplicon
filiculoides 11	Azolla	filiculoides	JX273533.1	Madeira	amplicon
Krommerijn 3	Azolla	filiculoides			amplicon
Nieuwerbrug	Azolla	filiculoides			amplicon
filiculoides 12	Azolla	filiculoides	JX273535.1	Madeira	amplicon
filiculoides 13	Azolla	filiculoides	JX273522.1	Madeira	amplicon
filiculoides 14	Azolla	filiculoides	JX273523.1	Madeira	amplicon
filiculoides 15	Azolla	filiculoides	JX273530.1	Madeira	amplicon
Hoogwoud 2	Azolla	filiculoides			amplicon
Hoogwoud 1	Azolla	filiculoides			amplicon
Hoogwoud 3	Azolla	filiculoides			amplicon
caroliniana 1	Azolla	caroliniana		Li et al.	ipcress
caroliniana 2	Azolla	caroliniana		Li et al.	ipcress
Anzali 1	Azolla				amplicon
Anzali 2	Azolla				amplicon
Anzali 3	Azolla				amplicon
caroliniana 3	Azolla	caroliniana
caroliniana 4	Azolla	caroliniana		Li et al.	ipcress
caroliniana 5	Azolla	caroliniana		Li et al.	ipcress
cristata 1	Azolla	cristata		Madeira	amplicon
cristata 2	Azolla	cristata		Madeira	amplicon
mexicana	Azolla	mexicana		Li et al.	ipcress
microphylla	Azolla	microphylla		Li et al.	ipcress
cristata	Azolla	cristata	KP308217.1	Madeira	amplicon
cristata	Azolla	cristata	HQ909791.1	Madeira	amplicon
cristata	Azolla	cristata	HQ909796.1	Madeira	amplicon
cristata	Azolla	cristata	HQ909801.1	Madeira	amplicon
cristata	Azolla	cristata	HQ909789.1	Madeira	amplicon
cristata	Azolla	cristata	HQ909798.1	Madeira	amplicon
cristata	Azolla	cristata	HQ909792.1	Madeira	amplicon
cristata	Azolla	cristata	JX273519.1	Madeira	amplicon
cristata	Azolla	cristata	HQ909794.1	Madeira	amplicon
cristata	Azolla	cristata	HQ909793.1	Madeira	amplicon
cristata	Azolla	cristata	HQ909800.1	Madeira	amplicon
cristata	Azolla	cristata	HQ909803.1	Madeira	amplicon
cristata	Azolla	cristata	JX273520.1	Madeira	amplicon
cristata	Azolla	cristata	HQ909802.1	Madeira	amplicon
cristata	Azolla	cristata	HQ909788.1	Madeira	amplicon
cristata	Azolla	cristata	HQ909790.1	Madeira	amplicon
cristata	Azolla	cristata	HQ909797.1	Madeira	amplicon
cristata	Azolla	cristata	HQ909795.1	Madeira	amplicon
cristata	Azolla	cristata	HQ909799.1	Madeira	amplicon
* in bold: accessions from this study named after the sample location, sequences from these accessions were retrieved by in-silico PCR or by amplicon sequening

### Sheet: Trn G-R
Name in the tree*	Genus	Species assignment	Sequence accession	Publication	Sequence extraction method
Salvinia cuculata	Salivinia	cuculata		Li et al.	ipcress
nilotica 1	Azolla	nilotica		Li et al.	ipcress
nilotica 2	Azolla	nilotica	EF520900.1	Madeira et al.	amplicon
pinnata afric.	Azolla	pinnata subsp. Africana	JX280876.1	Madeira et al.	amplicon
pinnata asia. 1	Azolla	pinnata subsp. Asiatica	JN590196.1	Madeira et al.	amplicon
pinnata asia. 2	Azolla	pinnata subsp. Asiatica	JN590197.1	Madeira et al.	amplicon
pinnata asia. 3	Azolla	pinnata subsp. Asiatica	JX280877.1	Madeira et al.	amplicon
rubra 1	Azolla	rubra		Li et al.	ipcress
rubra 2	Azolla	rubra	EF520905.1	Madeira et al.	amplicon
Hoogwoud 3	Azolla	filiculoides			amplicon
Den Bosch	Azolla	filiculoides			amplicon
Hoogwoud 2	Azolla	filiculoides			amplicon
Nieuwerbrug	Azolla	filiculoides			amplicon
Hoogwoud 1	Azolla	filiculoides			amplicon
Gran Canaria 3	Azolla	filiculoides			amplicon
Gran Canaria 2	Azolla	filiculoides			amplicon
Gran Canaria 1	Azolla	filiculoides			amplicon
Nijmegen	Azolla	filiculoides			amplicon
filiculoides 1	Azolla	filiculoides	JX280893.1	Madeira et al.	amplicon
filiculoides 2	Azolla	filiculoides	JX280889.1	Madeira et al.	amplicon
filiculoides 3	Azolla	filiculoides	JX280894.1	Madeira et al.	amplicon
filiculoides 4	Azolla	filiculoides	JX280890.1	Madeira et al.	amplicon
filiculoides 5	Azolla	filiculoides	JX280885.1	Madeira et al.	amplicon
filiculoides 6	Azolla	filiculoides	JX280886.1	Madeira et al.	amplicon
filiculoides 7	Azolla	filiculoides	JX280892.1	Madeira et al.	amplicon
filiculoides 8	Azolla	filiculoides	JX280891.1	Madeira et al.	amplicon
filiculoides 9	Azolla	filiculoides	JX280896.1	Madeira et al.	amplicon
filiculoides 10	Azolla	filiculoides	JX280884.1	Madeira et al.	amplicon
filiculoides 11	Azolla	filiculoides	JX280888.1	Madeira et al.	amplicon
filiculoides 12	Azolla	filiculoides	JX280887.1	Madeira et al.	amplicon
filiculoides 13	Azolla	filiculoides	JX280895.1	Madeira et al.	amplicon
Galgenwaard 1	Azolla	filiculoides			amplicon
Galgenwaard 2	Azolla	filiculoides			amplicon
Krommerijn 2	Azolla	filiculoides			amplicon
Krommerijn 3	Azolla	filiculoides			amplicon
Krommerijn 1	Azolla	filiculoides			amplicon
Anzali 1	Azolla				amplicon
Anzali 2	Azolla				amplicon
caroliniana 1	Azolla	caroliniana		Li et al.	ipcress
caroliniana 2	Azolla	caroliniana		Li et al.	ipcress
Anzali 3	Azolla				amplicon
caroliniana 3	Azolla	caroliniana	EF520894.1	Madeira et al.	amplicon
mexicana	Azolla	mexicana		Li et al.	ipcress
microphylla	Azolla	microphylla		Li et al.	ipcress
cristata 1	Azolla	cristata	JX280879.1	Madeira et al.	amplicon
cristata 2	Azolla	cristata	JX280880.1	Madeira et al.	amplicon
caroliniana 4	Azolla	caroliniana			amplicon
caroliniana 5	Azolla	caroliniana			amplicon
cristata**	Azolla	cristata	JN590188.1	Madeira et al.	amplicon
cristata	Azolla	cristata	JX280881.1	Madeira et al.	amplicon
cristata	Azolla	cristata	JN590193.1	Madeira et al.	amplicon
cristata	Azolla	cristata	JN590190.1	Madeira et al.	amplicon
cristata	Azolla	cristata	JN590189.1	Madeira et al.	amplicon
cristata	Azolla	cristata	JN590180.1	Madeira et al.	amplicon
cristata	Azolla	cristata	JN590183.1	Madeira et al.	amplicon
cristata	Azolla	cristata	JN590186.1	Madeira et al.	amplicon
cristata	Azolla	cristata	JN590182.1	Madeira et al.	amplicon
cristata	Azolla	cristata	JN590175.1	Madeira et al.	amplicon
cristata	Azolla	cristata	JN590192.1	Madeira et al.	amplicon
cristata	Azolla	cristata	JN590181.1	Madeira et al.	amplicon
cristata	Azolla	cristata	JN590177.1	Madeira et al.	amplicon
cristata	Azolla	cristata	JN590194.1	Madeira et al.	amplicon
cristata	Azolla	cristata	JN590176.1	Madeira et al.	amplicon
cristata	Azolla	cristata	JX280882.1	Madeira et al.	amplicon
cristata	Azolla	cristata	JN590185.1	Madeira et al.	amplicon
cristata	Azolla	cristata	JN590191.1	Madeira et al.	amplicon
cristata	Azolla	cristata	JX280883.1	Madeira et al.	amplicon
cristata	Azolla	cristata	JN590178.1	Madeira et al.	amplicon
cristata	Azolla	cristata	JN590187.1	Madeira et al.	amplicon
cristata	Azolla	cristata	JN590179.1	Madeira et al.	amplicon
cristata	Azolla	cristata	JN590184.1	Madeira et al.	amplicon
cristata	Azolla	cristata	JN590195.1	Madeira et al.	amplicon
* in bold: accessions from this study named after the sample location, sequences from these accessions were retrieved by in-silico PCR or by amplicon sequening
** sequences under the label cristata were collapsed into one branch
